# MerTK-dependent efferocytosis by monocytic-MDSCs mediates resolution of post-lung transplant injury

**DOI:** 10.1101/2024.01.18.576261

**Authors:** Victoria Leroy, Denny J. Manual Kollareth, Zhenxiao Tu, Jeff Arni C. Valisno, Makena Woolet-Stockton, Biplab Saha, Amir M. Emtiazjoo, Mindaugas Rackauskas, Lyle L. Moldawer, Philip A. Efron, Guoshuai Cai, Carl Atkinson, Gilbert R. Upchurch, Ashish K. Sharma

## Abstract

**ABSTRACT:** *Rationale:* Patients with end stage lung diseases require lung transplantation (LTx) that can be impeded by ischemia-reperfusion injury (IRI) leading to subsequent chronic lung allograft dysfunction (CLAD) and inadequate outcomes.

*Objectives:* We examined the undefined role of MerTK (receptor Mer tyrosine kinase) on monocytic myeloid-derived suppressor cells (M-MDSCs) in efferocytosis (phagocytosis of apoptotic cells) to facilitate resolution of lung IRI.

*Methods:* Single-cell RNA sequencing of lung tissue and BAL from post-LTx patients was analyzed. Murine lung hilar ligation and allogeneic orthotopic LTx models of IRI were used with Balb/c (WT), *cebpb*^-/-^ (MDSC-deficient), *Mertk^-/-^* or MerTK-CR (cleavage resistant) mice. Lung function, IRI (inflammatory cytokine and myeloperoxidase expression, immunohistology for neutrophil infiltration), and flow cytometry of lung tissue for efferocytosis of apoptotic neutrophils were assessed in mice.

*Measurements and Main Results:* A significant downregulation in MerTK-related efferocytosis genes in M-MDSC populations of CLAD patients compared to healthy subjects was observed. In the murine IRI model, significant increase in M-MDSCs, MerTK expression and efferocytosis was observed in WT mice during resolution phase that was absent in *cebpb^-/-^* Land *Mertk^-/-^* mice. Adoptive transfer of M-MDSCs in *cebpb^-/-^* mice significantly attenuated lung dysfunction, and inflammation leading to resolution of IRI. Additionally, in a preclinical murine orthotopic LTx model, increases in M-MDSCs were associated with resolution of lung IRI in the transplant recipients. *In vitro* studies demonstrated the ability of M-MDSCs to efferocytose apoptotic neutrophils in a MerTK-dependent manner.

*Conclusions:* Our results suggest that MerTK-dependent efferocytosis by M-MDSCs can significantly contribute to the resolution of post-LTx IRI.
