## Supplementary material for "MerTK-dependent efferocytosis by monocytic-MDSCs mediates resolution of post-lung transplant injury": Table 1

### Sheet: MerTK-related genes
Gene Symbol	GeneCard ID
MERTK	GC02P111898
TIMD4	GC05M156919
CD300LF	GC17M074694
PLAUR	GC19M043646
AXL	GC19P041219
GAS6	GC13M113820
MIAT	GC22P026646
CD47	GC03M108043
HAVCR1	GC05M157028
SMAD5-AS1	GC05M136129
HMGB1	GC13M030456
RHOA	GC03M049359
CD274	GC09P005450
PLG	GC06P160702
TYRO3	GC15P041557
MIR34A	GC01M011962
FN1	GC02M215360
PROS1	GC03M093873
SCARB1	GC12M124776
ITGB5	GC03M124761
PHACTR1	GC06P012717
ADAM9	GC08P038996
KNG1	GC03P186717
SIRT1	GC10P067884
ABCA1	GC09M104781
TGM2	GC20M038127
CD14	GC05M140631
S1PR5	GC19M010512
GABARAP	GC17M007240
DYNLT1	GC06M158636
IL33	GC09P008651
MIR126	GC09P136670
ST2	GC11U990127
MPO	GC17M058269
NLRP3	GC01P247416
ANXA1	GC09P073151
FPR2	GC19P051752
MSR1	GC08M016107
WDFY3	GC04M084743
LINC02605	GC08P078838
SIRT6	GC19M004174
RAB17	GC02M237574
SERPINA1	GC14M094376
PLCG1	GC20P041136
VTN	GC17M067441
ABCG1	GC21P042199
ABCC11	GC16M048166
EDIL3	GC05M083940
SCARF1	GC17M014980
MIR148B	GC12P054337
MEG8	GC14P114434
SMILR	GC08M122412
LINC01150	GC11P005772
CERNA3	GC08P056096
PPARG	GC03P012287
CALR	GC19P012938
APOE	GC19P096171
IGF2R	GC06P159969
NCF1	GC07P082786
RMRP	GC09M035655
ITGB3	GC17P093864
ITGAV	GC02P186589
TREM2	GC06M087467
UCP2	GC11M073974
ACKR2	GC03P042804
MBL2	GC10M052760
MIR21	GC17P094092
NRP2	GC02P205681
TGFB1	GC19M041301
TGFB3	GC14M075958
IL6	GC07P022725
TLR9	GC03M053281
MFGE8	GC15M088898
PLGRKT	GC09M005357
MIR7-3HG	GC19P094936
C3	GC19M006677
CASP3	GC04M184627
CASP1	GC11M105025
GATA2	GC03M128479
ANXA2	GC15M060347
SIRPA	GC20P001894
ALOX12	GC17P092317
IFNB1	GC09M021077
XRCC4	GC05P083077
QPCTL	GC19P045692
XKR4	GC08P055102
ARHGEF33	GC02P038934
MIR33A	GC22P041900
MIR33B	GC17M017813
TMEM256-PLSCR3	GC17M015341
PWAR1	GC15P025135
LINC01672	GC01P008900
PWAR6	GC15P025031
SOD2-OT1	GC06M159772
PGR-AS1	GC11P101131
TRE-TTC3-1	GC01P019097
LOC106694316	GC17P094070
MTOR	GC01M011106
ELANE	GC19P094739
GAPDH	GC12P033726
IL6R	GC01P154405
NFE2L2	GC02M177227
TLR3	GC04P186059
ALDH2	GC12P111766
IL1RN	GC02P128885
PTPN6	GC12P033753
CLU	GC08M027596
IL1B	GC02M112829
NTN1	GC17P092446
EGLN3	GC14M033924
CRK	GC17M001420
IRF3	GC19M049659
LGALS3	GC14P055124
NRF1	GC07P129611
TNFSF13B	GC13P108251
UBE2D3	GC04M102794
SFTPD	GC10M079937
ALOX15B	GC17P008039
SIAH2	GC03M150741
FGL2	GC07M077193
FPR3	GC19P051795
ID3	GC01M023557
LGR6	GC01P202193
CD5L	GC01M158942
GPR101	GC0XM137030
GPR18	GC13M099254
GAS5	GC01M173947
MIRLET7C	GC21P016601
MIRLET7D	GC09P094178
MIR125A	GC19P096470
LINC01587	GC04P005524
MIR216A	GC02M055988
MIR409	GC14P114460
SNHG14	GC15P060260
MIR190B	GC01M154193
MIR379	GC14P114455
RAB4B-EGLN2	GC19P040778
MIR1293	GC12M050234
PWAR4	GC15P025211
TRA-TGC7-1	GC06M087020
MBL3P	GC10M083145
Gene	PMCID
CD99	PMC5842202
CD163	PMC7432735
LRP1	PMC2845445
CH25H	PMC7308063
PELI1	PMC7561136
IL10	PMID: 16497970
VSIG4	PMC5082771
CTSB	PMC10414043
MAP3K8	PMC7983074
VEGFA	PMC905758
C1QB	PMC517341
CD99	PMC973718
HIF1A	PMID: 8955361
TLR2	PMID: 15143282
STAT3	PMC5784823
CXCL16	PMID: 12902461
IL1R1	PMC968181
ROCK1	PMID: 14514696
RAC1	PMC5380344
