## Supplementary material for "MerTK-dependent efferocytosis by monocytic-MDSCs mediates resolution of post-lung transplant injury": Table 2

### Sheet: Sheet1
MerTK-Efferocytosis Related Genes			Downregulated in CLAD vs. DT Cluster 4				Upregulated in CLAD vs. DT Cluster 4
Symbol	GC id		Symbol	avg_log2FC	p_val_adj		Symbol	avg_log2FC	p_val_adj
MERTK	GC02P111898		MFGE8	-3.17085	8.99181e-45		IL1B	1.37087	1.85048e-66
TIMD4	GC05M156919		CLU	-1.90057	8.2399e-29		CD14	1.22816	4.68573e-54
AXL	GC19P041219		NLRP3	-0.851199	2.01712e-28		SERPINA1	0.656946	5.3665e-32
GAS6	GC13M113820		ADAM9	-1.17819	5.12835e-28		CASP1	1.30905	4.68354e-31
TYRO3	GC15P041557		UBE2D3	-0.45459	5.09027e-25		NCF1	1.71473	1.22593e-27
CD300LF	GC17M074694		FN1	-4.11673	5.36917e-22		TNFSF13B	0.967712	1.27325e-15
ADAM9	GC08P038996		MSR1	-1.79192	5.65082e-20		CD300LF	1.36276	5.19957e-08
PLAUR	GC19M043646		HMGB1	-0.549599	8.83581e-20		LGALS3	0.516834	0.000343347
CERNA3	GC08P056096		GAS6	-2.93034	1.63424e-12
CD274	GC09P005450		RHOA	-0.366145	9.0724e-12
PROS1	GC03M093873		NRP2	-2.82936	1.14681e-10
ITGAV	GC02P186589		ITGAV	-1.73694	9.01116e-10
ITGB5	GC03M124761		SIRPA	-0.444085	2.62867e-08
RHOA	GC03M049359		CRK	-0.506615	1.61518e-05
SMAD5-AS1	GC05M136129		ABCA1	-0.723962	0.00115701
CD47	GC03M108043		PPARG	-1.31751	0.00340575
PLCG1	GC20P041136		MERTK	-0.641092	0.00661135
MIR7-3HG	GC19P094936		AXL	-3.16713	0.00991686
FN1	GC02M215360		IGF2R	-0.326242	0.0272283
ITGB3	GC17P093864		ITGB5	-2.94468	0.0415149
PLG	GC06P160702
HAVCR1	GC05M157028
HMGB1	GC13M030456
TGFB1	GC19M041301
TGM2	GC20M038127
VTN	GC17M067441
MSR1	GC08M016107
TGFB3	GC14M075958
MFGE8	GC15M088898
MIR126	GC09P136670
CALR	GC19P012938
NCF1	GC07P082786
MBL2	GC10M052760
FPR2	GC19P051752
ABCA1	GC09M104781
DYNLT1	GC06M158636
IGF2R	GC06P159969
NLRP3	GC01P247416
LINC02605	GC08P078838
LGALS3	GC14P055124
KNG1	GC03P186717
CD14	GC05M140631
S1PR5	GC19M010512
IL33	GC09P008651
ABCG1	GC21P042199
SCARF1	GC17M014980
PPARG	GC03P012287
SERPINA1	GC14M094376
PTPN6	GC12P033753
TNFSF13B	GC13P108251
IL1B	GC02M112829
CRK	GC17M001420
C3	GC19M006677
CASP3	GC04M184627
MTOR	GC01M011106
SIRPA	GC20P001894
IL6R	GC01P154405
IL6	GC07P022725
ANXA2	GC15M060347
ELANE	GC19P094739
NRP2	GC02P205681
TLR9	GC03M053281
CASP1	GC11M105025
GATA2	GC03M128479
TLR3	GC04P186059
IRF3	GC19M049659
IFNB1	GC09M021077
NFE2L2	GC02M177227
UBE2D3	GC04M102794
CD5L	GC01M158942
IL1RN	GC02P128885
CLU	GC08M027596
NTN1	GC17P092446
NRF1	GC07P129611
PWAR4	GC15P025211
