## Supplementary material for "MerTK-dependent efferocytosis by monocytic-MDSCs mediates resolution of post-lung transplant injury": Table 4

### Sheet: Sheet1
Target Antigen	Fluorophore	Clone	Company	Catalog #
Live/Dead	Zombie Aqua (DAPI)	N/A	Biolegend	423102
CD45	APC	30-F11	Biolegend	103112
CD11b	BV421	M1/70	Biolegend	101251
CD11c	PeCy7	N418	Biolegend	117318
Ly6C	BV711	HK1.4	Biolegend	128037
Ly6G	BV785	1A8	Biolegend	127645
iNOS	PerCP-eFluor™ 710	CXNFT	Thermofisher Scientific	46-5920-80
